# Decreased thermal tolerance as a trade-off of antibiotic resistance

**DOI:** 10.1101/2021.04.05.438396

**Authors:** Cristina M. Herren, Michael Baym

## Abstract

Evolutionary theory predicts that adaptations, including antibiotic resistance, should come with associated fitness costs; yet, many resistance mutations seemingly contradict this prediction by inducing no growth rate deficit. However, most growth assays comparing sensitive and resistant strains have been performed under a narrow range of environmental conditions, which do not reflect the variety of contexts that a pathogenic bacterium might encounter when causing infection. We hypothesized that reduced niche breadth, defined as diminished growth across a diversity of environments, can be a cost of antibiotic resistance. Specifically, we test whether chloramphenicol-resistant *Escherichia coli* incur disproportionate growth deficits in novel thermal conditions. Here we show that chloramphenicol-resistant bacteria have greater fitness costs at novel temperatures than their antibiotic-sensitive ancestors. In several cases, we observed no resistance cost in growth rate at the historic temperature but saw diminished growth at warmer and colder temperatures. These results were consistent across various genetic mechanisms of resistance. Thus, we propose that decreased thermal niche breadth is an under-documented fitness cost of antibiotic resistance. Furthermore, these results demonstrate that the cost of antibiotic resistance shifts rapidly as the environment changes; these context-dependent resistance costs should select for the rapid gain and loss of resistance as an evolutionary strategy.
