## Supplementary material for "Decreased thermal tolerance as a trade-off of antibiotic resistance": Annotated Mutation Data

	Strain	Lineage	Time	Type	NumberInGenome	PlasmidGenome	Location	SizeSubstitution	EndPosition	OriginalGeneName	GeneName	GenePosition	GeneProduct	Category1	Category2
1	L17T13	17	13	SUB	4	U00096	66533	3540	end_position=70072	gene_name=[araD]�araB	araD		gene_product=[araD]	Metabolism	Metabolism
2	L14T13	14	13	SNP	4	U00096	337246	A	end_position=337246	gene_name=yahF	yahF	gene_position=469	gene_product=putative acyl-CoA synthetase YahF	Metabolism	Metabolism
3	L10T13	10	13	DEL	4	U00096	380469	1	end_position=380469	gene_name=yaiO	yaiO	gene_position=coding (374/774 nt)	gene_product=outer membrane protein YaiO	OuterMembrane	Outer Membrane
4	L10T5_	10	5	DEL	4	U00096	380469	1	end_position=380469	gene_name=yaiO	yaiO	gene_position=coding (374/774 nt)	gene_product=outer membrane protein YaiO	OuterMembrane	Outer Membrane
5	L10T9_	10	9	DEL	4	U00096	380469	1	end_position=380469	gene_name=yaiO	yaiO	gene_position=coding (374/774 nt)	gene_product=outer membrane protein YaiO	OuterMembrane	Outer Membrane
6	L15T1_	15	1	SNP	4	U00096	481885	T	end_position=481885	gene_name=acrB	acrB	gene_position=2519	gene_product=multidrug efflux pump RND permease AcrB	acrB	acr Efflux Pump
7	L17T9_	17	9	SNP	4	U00096	481894	T	end_position=481894	gene_name=acrB	acrB	gene_position=2510	gene_product=multidrug efflux pump RND permease AcrB	acrB	acr Efflux Pump
8	L2T1_S	2	1	SNP	4	U00096	482140	G	end_position=482140	gene_name=acrB	acrB	gene_position=2264	gene_product=multidrug efflux pump RND permease AcrB	acrB	acr Efflux Pump
9	L2T13_	2	13	SNP	4	U00096	482140	G	end_position=482140	gene_name=acrB	acrB	gene_position=2264	gene_product=multidrug efflux pump RND permease AcrB	acrB	acr Efflux Pump
10	L2T5_S	2	5	SNP	4	U00096	482140	G	end_position=482140	gene_name=acrB	acrB	gene_position=2264	gene_product=multidrug efflux pump RND permease AcrB	acrB	acr Efflux Pump
11	L2T9_S	2	9	SNP	4	U00096	482140	G	end_position=482140	gene_name=acrB	acrB	gene_position=2264	gene_product=multidrug efflux pump RND permease AcrB	acrB	acr Efflux Pump
12	L1T1_S	1	1	SNP	4	U00096	482140	G	end_position=482140	gene_name=acrB	acrB	gene_position=2264	gene_product=multidrug efflux pump RND permease AcrB	acrB	acr Efflux Pump
13	L1T13_	1	13	SNP	4	U00096	482140	G	end_position=482140	gene_name=acrB	acrB	gene_position=2264	gene_product=multidrug efflux pump RND permease AcrB	acrB	acr Efflux Pump
14	L1T5_S	1	5	SNP	4	U00096	482140	G	end_position=482140	gene_name=acrB	acrB	gene_position=2264	gene_product=multidrug efflux pump RND permease AcrB	acrB	acr Efflux Pump
15	L1T9_S	1	9	SNP	4	U00096	482140	G	end_position=482140	gene_name=acrB	acrB	gene_position=2264	gene_product=multidrug efflux pump RND permease AcrB	acrB	acr Efflux Pump
16	L11T1_	11	1	SNP	4	U00096	482951	T	end_position=482951	gene_name=acrB	acrB	gene_position=1453	gene_product=multidrug efflux pump RND permease AcrB	acrB	acr Efflux Pump
17	L15T5_	15	5	SNP	4	U00096	483143	T	end_position=483143	gene_name=acrB	acrB	gene_position=1261	gene_product=multidrug efflux pump RND permease AcrB	acrB	acr Efflux Pump
18	L15T9_	15	9	SNP	4	U00096	483143	T	end_position=483143	gene_name=acrB	acrB	gene_position=1261	gene_product=multidrug efflux pump RND permease AcrB	acrB	acr Efflux Pump
19	L24T5_	24	5	SNP	4	U00096	483989	A	end_position=483989	gene_name=acrB	acrB	gene_position=415	gene_product=multidrug efflux pump RND permease AcrB	acrB	acr Efflux Pump
20	L24T9_	24	9	SNP	4	U00096	483989	A	end_position=483989	gene_name=acrB	acrB	gene_position=415	gene_product=multidrug efflux pump RND permease AcrB	acrB	acr Efflux Pump
21	L21T1_	21	1	SNP	4	U00096	483989	A	end_position=483989	gene_name=acrB	acrB	gene_position=415	gene_product=multidrug efflux pump RND permease AcrB	acrB	acr Efflux Pump
22	L21T13	21	13	SNP	4	U00096	483989	A	end_position=483989	gene_name=acrB	acrB	gene_position=415	gene_product=multidrug efflux pump RND permease AcrB	acrB	acr Efflux Pump
23	L21T5_	21	5	SNP	4	U00096	483989	A	end_position=483989	gene_name=acrB	acrB	gene_position=415	gene_product=multidrug efflux pump RND permease AcrB	acrB	acr Efflux Pump
24	L21T9_	21	9	SNP	4	U00096	483989	A	end_position=483989	gene_name=acrB	acrB	gene_position=415	gene_product=multidrug efflux pump RND permease AcrB	acrB	acr Efflux Pump
25	L12T13	12	13	SNP	4	U00096	483989	T	end_position=483989	gene_name=acrB	acrB	gene_position=415	gene_product=multidrug efflux pump RND permease AcrB	acrB	acr Efflux Pump
26	L12T5_	12	5	SNP	4	U00096	483989	T	end_position=483989	gene_name=acrB	acrB	gene_position=415	gene_product=multidrug efflux pump RND permease AcrB	acrB	acr Efflux Pump
27	L12T9_	12	9	SNP	4	U00096	483989	T	end_position=483989	gene_name=acrB	acrB	gene_position=415	gene_product=multidrug efflux pump RND permease AcrB	acrB	acr Efflux Pump
28	L18T5_	18	5	SNP	4	U00096	484135	T	end_position=484135	gene_name=acrB	acrB	gene_position=269	gene_product=multidrug efflux pump RND permease AcrB	acrB	acr Efflux Pump
29	L20T1_	20	1	SNP	4	U00096	484471	C	end_position=484471	gene_name=acrA	acrA	gene_position=1149	gene_product=multidrug efflux pump membrane fusion lipoprotein AcrA	acrA	acr Efflux Pump
30	L20T13	20	13	SNP	4	U00096	484471	C	end_position=484471	gene_name=acrA	acrA	gene_position=1149	gene_product=multidrug efflux pump membrane fusion lipoprotein AcrA	acrA	acr Efflux Pump
31	L20T5_	20	5	SNP	4	U00096	484471	C	end_position=484471	gene_name=acrA	acrA	gene_position=1149	gene_product=multidrug efflux pump membrane fusion lipoprotein AcrA	acrA	acr Efflux Pump
32	L20T9_	20	9	SNP	4	U00096	484471	C	end_position=484471	gene_name=acrA	acrA	gene_position=1149	gene_product=multidrug efflux pump membrane fusion lipoprotein AcrA	acrA	acr Efflux Pump
33	L19T1_	19	1	SNP	4	U00096	484471	C	end_position=484471	gene_name=acrA	acrA	gene_position=1149	gene_product=multidrug efflux pump membrane fusion lipoprotein AcrA	acrA	acr Efflux Pump
34	L16T1_	16	1	SNP	4	U00096	484471	C	end_position=484471	gene_name=acrA	acrA	gene_position=1149	gene_product=multidrug efflux pump membrane fusion lipoprotein AcrA	acrA	acr Efflux Pump
35	L16T13	16	13	SNP	4	U00096	484471	C	end_position=484471	gene_name=acrA	acrA	gene_position=1149	gene_product=multidrug efflux pump membrane fusion lipoprotein AcrA	acrA	acr Efflux Pump
36	L16T5_	16	5	SNP	4	U00096	484471	C	end_position=484471	gene_name=acrA	acrA	gene_position=1149	gene_product=multidrug efflux pump membrane fusion lipoprotein AcrA	acrA	acr Efflux Pump
37	L16T9_	16	9	SNP	4	U00096	484471	C	end_position=484471	gene_name=acrA	acrA	gene_position=1149	gene_product=multidrug efflux pump membrane fusion lipoprotein AcrA	acrA	acr Efflux Pump
38	L14T1_	14	1	SNP	4	U00096	484471	C	end_position=484471	gene_name=acrA	acrA	gene_position=1149	gene_product=multidrug efflux pump membrane fusion lipoprotein AcrA	acrA	acr Efflux Pump
39	L13T1_	13	1	SNP	4	U00096	484471	C	end_position=484471	gene_name=acrA	acrA	gene_position=1149	gene_product=multidrug efflux pump membrane fusion lipoprotein AcrA	acrA	acr Efflux Pump
40	L13T13	13	13	SNP	4	U00096	484471	C	end_position=484471	gene_name=acrA	acrA	gene_position=1149	gene_product=multidrug efflux pump membrane fusion lipoprotein AcrA	acrA	acr Efflux Pump
41	L13T5_	13	5	SNP	4	U00096	484471	C	end_position=484471	gene_name=acrA	acrA	gene_position=1149	gene_product=multidrug efflux pump membrane fusion lipoprotein AcrA	acrA	acr Efflux Pump
42	L13T9_	13	9	SNP	4	U00096	484471	C	end_position=484471	gene_name=acrA	acrA	gene_position=1149	gene_product=multidrug efflux pump membrane fusion lipoprotein AcrA	acrA	acr Efflux Pump
43	L8T13_	8	13	SNP	4	U00096	484471	C	end_position=484471	gene_name=acrA	acrA	gene_position=1149	gene_product=multidrug efflux pump membrane fusion lipoprotein AcrA	acrA	acr Efflux Pump
44	L8T5_S	8	5	SNP	4	U00096	484471	C	end_position=484471	gene_name=acrA	acrA	gene_position=1149	gene_product=multidrug efflux pump membrane fusion lipoprotein AcrA	acrA	acr Efflux Pump
45	L8T9_S	8	9	SNP	4	U00096	484471	C	end_position=484471	gene_name=acrA	acrA	gene_position=1149	gene_product=multidrug efflux pump membrane fusion lipoprotein AcrA	acrA	acr Efflux Pump
46	L5T1_S	5	1	SNP	4	U00096	484471	C	end_position=484471	gene_name=acrA	acrA	gene_position=1149	gene_product=multidrug efflux pump membrane fusion lipoprotein AcrA	acrA	acr Efflux Pump
47	L5T13_	5	13	SNP	4	U00096	484471	C	end_position=484471	gene_name=acrA	acrA	gene_position=1149	gene_product=multidrug efflux pump membrane fusion lipoprotein AcrA	acrA	acr Efflux Pump
48	L5T5_S	5	5	SNP	4	U00096	484471	C	end_position=484471	gene_name=acrA	acrA	gene_position=1149	gene_product=multidrug efflux pump membrane fusion lipoprotein AcrA	acrA	acr Efflux Pump
49	L5T9_S	5	9	SNP	4	U00096	484471	C	end_position=484471	gene_name=acrA	acrA	gene_position=1149	gene_product=multidrug efflux pump membrane fusion lipoprotein AcrA	acrA	acr Efflux Pump
50	L6T5_S	6	5	SNP	4	U00096	484675	C	end_position=484675	gene_name=acrA	acrA	gene_position=945	gene_product=multidrug efflux pump membrane fusion lipoprotein AcrA	acrA	acr Efflux Pump
51	L19T13	19	13	SNP	4	U00096	486053	T	end_position=486053	gene_name=acrR	acrR	gene_position=293	gene_product=DNA-binding transcriptional repressor AcrR	acrR	acr Efflux Pump
52	L19T5_	19	5	SNP	4	U00096	486053	T	end_position=486053	gene_name=acrR	acrR	gene_position=293	gene_product=DNA-binding transcriptional repressor AcrR	acrR	acr Efflux Pump
53	L19T9_	19	9	SNP	4	U00096	486053	T	end_position=486053	gene_name=acrR	acrR	gene_position=293	gene_product=DNA-binding transcriptional repressor AcrR	acrR	acr Efflux Pump
54	L24T1_	24	1	SNP	4	U00096	486210	A	end_position=486210	gene_name=acrR	acrR	gene_position=450	gene_product=DNA-binding transcriptional repressor AcrR	acrR	acr Efflux Pump
55	L24T13	24	13	SNP	4	U00096	486210	A	end_position=486210	gene_name=acrR	acrR	gene_position=450	gene_product=DNA-binding transcriptional repressor AcrR	acrR	acr Efflux Pump
56	L24T5_	24	5	SNP	5	U00096	486210	A	end_position=486210	gene_name=acrR	acrR	gene_position=450	gene_product=DNA-binding transcriptional repressor AcrR	acrR	acr Efflux Pump
57	L24T9_	24	9	SNP	5	U00096	486210	A	end_position=486210	gene_name=acrR	acrR	gene_position=450	gene_product=DNA-binding transcriptional repressor AcrR	acrR	acr Efflux Pump
58	L23T1_	23	1	SNP	4	U00096	486210	A	end_position=486210	gene_name=acrR	acrR	gene_position=450	gene_product=DNA-binding transcriptional repressor AcrR	acrR	acr Efflux Pump
59	L23T13	23	13	SNP	4	U00096	486210	A	end_position=486210	gene_name=acrR	acrR	gene_position=450	gene_product=DNA-binding transcriptional repressor AcrR	acrR	acr Efflux Pump
60	L23T5_	23	5	SNP	4	U00096	486210	A	end_position=486210	gene_name=acrR	acrR	gene_position=450	gene_product=DNA-binding transcriptional repressor AcrR	acrR	acr Efflux Pump
61	L23T9_	23	9	SNP	4	U00096	486210	A	end_position=486210	gene_name=acrR	acrR	gene_position=450	gene_product=DNA-binding transcriptional repressor AcrR	acrR	acr Efflux Pump
62	L12T1_	12	1	SNP	4	U00096	486299	A	end_position=486299	gene_name=acrR	acrR	gene_position=539	gene_product=DNA-binding transcriptional repressor AcrR	acrR	acr Efflux Pump
63	L12T13	12	13	SNP	5	U00096	486299	A	end_position=486299	gene_name=acrR	acrR	gene_position=539	gene_product=DNA-binding transcriptional repressor AcrR	acrR	acr Efflux Pump
64	L12T5_	12	5	SNP	5	U00096	486299	A	end_position=486299	gene_name=acrR	acrR	gene_position=539	gene_product=DNA-binding transcriptional repressor AcrR	acrR	acr Efflux Pump
65	L12T9_	12	9	SNP	5	U00096	486299	A	end_position=486299	gene_name=acrR	acrR	gene_position=539	gene_product=DNA-binding transcriptional repressor AcrR	acrR	acr Efflux Pump
66	L21T13	21	13	SNP	5	U00096	486439	A	end_position=486439	gene_name=acrR/mscK	acrR.mscK	gene_position=intergenic (+31/-97)	gene_product=DNA-binding transcriptional repressor AcrR/potassium dependent	acrR	acr Efflux Pump
67	L21T5_	21	5	SNP	5	U00096	486439	A	end_position=486439	gene_name=acrR/mscK	acrR.mscK	gene_position=intergenic (+31/-97)	gene_product=DNA-binding transcriptional repressor AcrR/potassium dependent	acrR	acr Efflux Pump
68	L21T9_	21	9	SNP	5	U00096	486439	A	end_position=486439	gene_name=acrR/mscK	acrR.mscK	gene_position=intergenic (+31/-97)	gene_product=DNA-binding transcriptional repressor AcrR/potassium dependent	acrR	acr Efflux Pump
69	L15T13	15	13	SNP	4	U00096	486473	A	end_position=486473	gene_name=acrR/mscK	acrR.mscK	gene_position=intergenic (+65/-63)	gene_product=DNA-binding transcriptional repressor AcrR/potassium dependent	acrR	acr Efflux Pump
70	L18T13	18	13	SNP	4	U00096	486694	A	end_position=486694	gene_name=mscK	mscK	gene_position=159	gene_product=potassium dependent	mscK	mscK Ion Channel
71	L18T5_	18	5	SNP	5	U00096	486694	A	end_position=486694	gene_name=mscK	mscK	gene_position=159	gene_product=potassium dependent	mscK	mscK Ion Channel
72	L18T9_	18	9	SNP	4	U00096	486694	A	end_position=486694	gene_name=mscK	mscK	gene_position=159	gene_product=potassium dependent	mscK	mscK Ion Channel
73	L13T1_	13	1	SNP	5	U00096	486779	A	end_position=486779	gene_name=mscK	mscK	gene_position=244	gene_product=potassium dependent	mscK	mscK Ion Channel
74	L13T13	13	13	SNP	5	U00096	486779	A	end_position=486779	gene_name=mscK	mscK	gene_position=244	gene_product=potassium dependent	mscK	mscK Ion Channel
75	L13T5_	13	5	SNP	5	U00096	486779	A	end_position=486779	gene_name=mscK	mscK	gene_position=244	gene_product=potassium dependent	mscK	mscK Ion Channel
76	L13T9_	13	9	SNP	5	U00096	486779	A	end_position=486779	gene_name=mscK	mscK	gene_position=244	gene_product=potassium dependent	mscK	mscK Ion Channel
77	L20T13	20	13	DEL	5	U00096	486789	1	end_position=486789	gene_name=mscK	mscK	gene_position=coding (254/3363 nt)	gene_product=potassium dependent	mscK	mscK Ion Channel
78	L20T9_	20	9	DEL	5	U00096	486789	1	end_position=486789	gene_name=mscK	mscK	gene_position=coding (254/3363 nt)	gene_product=potassium dependent	mscK	mscK Ion Channel
79	L22T13	22	13	SNP	4	U00096	486815	C	end_position=486815	gene_name=mscK	mscK	gene_position=280	gene_product=potassium dependent	mscK	mscK Ion Channel
80	L22T5_	22	5	SNP	4	U00096	486815	C	end_position=486815	gene_name=mscK	mscK	gene_position=280	gene_product=potassium dependent	mscK	mscK Ion Channel
81	L22T9_	22	9	SNP	4	U00096	486815	C	end_position=486815	gene_name=mscK	mscK	gene_position=280	gene_product=potassium dependent	mscK	mscK Ion Channel
82	L18T13	18	13	INS	5	U00096	884015	AA	end_position=884015	gene_name=mdfA	mdfA	gene_position=coding (343/1233 nt)	gene_product=multidrug efflux pump MdfA/Na(+):H(+) antiporter/K(+):H(+) antiporter	mdfA	mdfA Efflux Pump
83	L18T9_	18	9	INS	5	U00096	884015	AA	end_position=884015	gene_name=mdfA	mdfA	gene_position=coding (343/1233 nt)	gene_product=multidrug efflux pump MdfA/Na(+):H(+) antiporter/K(+):H(+) antiporter	mdfA	mdfA Efflux Pump
84	L7T13_	7	13	INS	4	U00096	884023	TAATGTAA	end_position=884023	gene_name=mdfA	mdfA	gene_position=coding (351/1233 nt)	gene_product=multidrug efflux pump MdfA/Na(+):H(+) antiporter/K(+):H(+) antiporter	mdfA	mdfA Efflux Pump
85	L17T13	17	13	SNP	5	U00096	884063	G	end_position=884063	gene_name=mdfA	mdfA	gene_position=391	gene_product=multidrug efflux pump MdfA/Na(+):H(+) antiporter/K(+):H(+) antiporter	mdfA	mdfA Efflux Pump
86	L15T13	15	13	SNP	5	U00096	884063	G	end_position=884063	gene_name=mdfA	mdfA	gene_position=391	gene_product=multidrug efflux pump MdfA/Na(+):H(+) antiporter/K(+):H(+) antiporter	mdfA	mdfA Efflux Pump
87	L24T13	24	13	SNP	5	U00096	884108	A	end_position=884108	gene_name=mdfA	mdfA	gene_position=436	gene_product=multidrug efflux pump MdfA/Na(+):H(+) antiporter/K(+):H(+) antiporter	mdfA	mdfA Efflux Pump
88	L20T13	20	13	SNP	6	U00096	884108	A	end_position=884108	gene_name=mdfA	mdfA	gene_position=436	gene_product=multidrug efflux pump MdfA/Na(+):H(+) antiporter/K(+):H(+) antiporter	mdfA	mdfA Efflux Pump
89	L16T13	16	13	SNP	5	U00096	884108	A	end_position=884108	gene_name=mdfA	mdfA	gene_position=436	gene_product=multidrug efflux pump MdfA/Na(+):H(+) antiporter/K(+):H(+) antiporter	mdfA	mdfA Efflux Pump
90	L14T13	14	13	SNP	5	U00096	884108	A	end_position=884108	gene_name=mdfA	mdfA	gene_position=436	gene_product=multidrug efflux pump MdfA/Na(+):H(+) antiporter/K(+):H(+) antiporter	mdfA	mdfA Efflux Pump
91	L9T13_	9	13	SNP	4	U00096	884108	A	end_position=884108	gene_name=mdfA	mdfA	gene_position=436	gene_product=multidrug efflux pump MdfA/Na(+):H(+) antiporter/K(+):H(+) antiporter	mdfA	mdfA Efflux Pump
92	L7T13_	7	13	SNP	5	U00096	884108	A	end_position=884108	gene_name=mdfA	mdfA	gene_position=436	gene_product=multidrug efflux pump MdfA/Na(+):H(+) antiporter/K(+):H(+) antiporter	mdfA	mdfA Efflux Pump
93	L6T13_	6	13	SNP	4	U00096	884108	A	end_position=884108	gene_name=mdfA	mdfA	gene_position=436	gene_product=multidrug efflux pump MdfA/Na(+):H(+) antiporter/K(+):H(+) antiporter	mdfA	mdfA Efflux Pump
94	L6T9_S	6	9	SNP	4	U00096	884108	A	end_position=884108	gene_name=mdfA	mdfA	gene_position=436	gene_product=multidrug efflux pump MdfA/Na(+):H(+) antiporter/K(+):H(+) antiporter	mdfA	mdfA Efflux Pump
95	L3T13_	3	13	SNP	4	U00096	884108	A	end_position=884108	gene_name=mdfA	mdfA	gene_position=436	gene_product=multidrug efflux pump MdfA/Na(+):H(+) antiporter/K(+):H(+) antiporter	mdfA	mdfA Efflux Pump
96	L23T13	23	13	SNP	5	U00096	884110	G	end_position=884110	gene_name=mdfA	mdfA	gene_position=438	gene_product=multidrug efflux pump MdfA/Na(+):H(+) antiporter/K(+):H(+) antiporter	mdfA	mdfA Efflux Pump
97	L12T9_	12	9	DEL	6	U00096	986438	4	end_position=986441	gene_name=ompF	ompF	gene_position=coding (542-545/1089 nt)	gene_product=outer membrane porin F	OuterMembrane	Outer Membrane
98	L11T9_	11	9	DEL	4	U00096	986555	1	end_position=986555	gene_name=ompF	ompF	gene_position=coding (428/1089 nt)	gene_product=outer membrane porin F	OuterMembrane	Outer Membrane
99	L19T13	19	13	SNP	5	U00096	986671	T	end_position=986671	gene_name=ompF	ompF	gene_position=312	gene_product=outer membrane porin F	OuterMembrane	Outer Membrane
100	L19T9_	19	9	SNP	5	U00096	986671	T	end_position=986671	gene_name=ompF	ompF	gene_position=312	gene_product=outer membrane porin F	OuterMembrane	Outer Membrane
101	L3T9_S	3	9	DEL	4	U00096	987084	7	end_position=987090	gene_name=ompF/asnS	ompF	gene_position=intergenic (-102/+495)	gene_product=outer membrane porin F/asparagine--tRNA ligase	OuterMembrane	Outer Membrane
102	L19T13	19	13	SNP	6	U00096	1112663	A	end_position=1112663	gene_name=opgH	opgH	gene_position=1801	gene_product=osmoregulated periplasmic glucans (OPGs) biosynthesis protein H	Metabolism	Metabolism
103	L19T9_	19	9	SNP	6	U00096	1112663	A	end_position=1112663	gene_name=opgH	opgH	gene_position=1801	gene_product=osmoregulated periplasmic glucans (OPGs) biosynthesis protein H	Metabolism	Metabolism
104	L21T1_	21	1	SNP	5	U00096	1196667	T	end_position=1196667	gene_name=icd/ymfD	icd.ymfD	gene_position=intergenic (+294/+200)	gene_product=isocitrate dehydrogenase/e14 prophage	Prophage	Prophage
105	L21T13	21	13	SNP	6	U00096	1196667	T	end_position=1196667	gene_name=icd/ymfD	icd.ymfD	gene_position=intergenic (+294/+200)	gene_product=isocitrate dehydrogenase/e14 prophage	Prophage	Prophage
106	L21T5_	21	5	SNP	6	U00096	1196667	T	end_position=1196667	gene_name=icd/ymfD	icd.ymfD	gene_position=intergenic (+294/+200)	gene_product=isocitrate dehydrogenase/e14 prophage	Prophage	Prophage
107	L21T9_	21	9	SNP	6	U00096	1196667	T	end_position=1196667	gene_name=icd/ymfD	icd.ymfD	gene_position=intergenic (+294/+200)	gene_product=isocitrate dehydrogenase/e14 prophage	Prophage	Prophage
108	L21T1_	21	1	SNP	6	U00096	1196679	T	end_position=1196679	gene_name=icd/ymfD	icd.ymfD	gene_position=intergenic (+306/+188)	gene_product=isocitrate dehydrogenase/e14 prophage	Prophage	Prophage
109	L21T13	21	13	SNP	7	U00096	1196679	T	end_position=1196679	gene_name=icd/ymfD	icd.ymfD	gene_position=intergenic (+306/+188)	gene_product=isocitrate dehydrogenase/e14 prophage	Prophage	Prophage
110	L21T5_	21	5	SNP	7	U00096	1196679	T	end_position=1196679	gene_name=icd/ymfD	icd.ymfD	gene_position=intergenic (+306/+188)	gene_product=isocitrate dehydrogenase/e14 prophage	Prophage	Prophage
111	L21T9_	21	9	SNP	7	U00096	1196679	T	end_position=1196679	gene_name=icd/ymfD	icd.ymfD	gene_position=intergenic (+306/+188)	gene_product=isocitrate dehydrogenase/e14 prophage	Prophage	Prophage
112	L21T1_	21	1	SNP	7	U00096	1196692	C	end_position=1196692	gene_name=icd/ymfD	icd.ymfD	gene_position=intergenic (+319/+175)	gene_product=isocitrate dehydrogenase/e14 prophage	Prophage	Prophage
113	L21T13	21	13	SNP	8	U00096	1196692	C	end_position=1196692	gene_name=icd/ymfD	icd.ymfD	gene_position=intergenic (+319/+175)	gene_product=isocitrate dehydrogenase/e14 prophage	Prophage	Prophage
114	L21T9_	21	9	SNP	8	U00096	1196692	C	end_position=1196692	gene_name=icd/ymfD	icd.ymfD	gene_position=intergenic (+319/+175)	gene_product=isocitrate dehydrogenase/e14 prophage	Prophage	Prophage
115	L21T1_	21	1	SNP	8	U00096	1196694	G	end_position=1196694	gene_name=icd/ymfD	icd.ymfD	gene_position=intergenic (+321/+173)	gene_product=isocitrate dehydrogenase/e14 prophage	Prophage	Prophage
116	L21T13	21	13	SNP	9	U00096	1196694	G	end_position=1196694	gene_name=icd/ymfD	icd.ymfD	gene_position=intergenic (+321/+173)	gene_product=isocitrate dehydrogenase/e14 prophage	Prophage	Prophage
117	L21T9_	21	9	SNP	9	U00096	1196694	G	end_position=1196694	gene_name=icd/ymfD	icd.ymfD	gene_position=intergenic (+321/+173)	gene_product=isocitrate dehydrogenase/e14 prophage	Prophage	Prophage
118	L21T1_	21	1	SNP	9	U00096	1427522	A	end_position=1427522	gene_name=lomR	lomR	gene_position=pseudogene (134/210 nt)	gene_product=Rac prophage	Prophage	Prophage
119	L4T5_S	4	5	SNP	4	U00096	1455388	A	end_position=1455388	gene_name=paaC	paaC	gene_position=225	gene_product=phenylacetyl-CoA 1	Metabolism	Metabolism
120	L2T13_	2	13	SNP	5	U00096	1611159	C	end_position=1611159	gene_name=dgcF	dgcF	gene_position=696	gene_product=putative diguanylate cyclase DgcF	Metabolism	Metabolism
121	L17T13	17	13	SNP	6	U00096	1619532	C	end_position=1619532	gene_name=marR	marR	gene_position=413	gene_product=DNA-binding transcriptional repressor MarR	mar	mar Resistance Protein
122	L14T13	14	13	DEL	6	U00096	1619547	20	end_position=1619566	gene_name=[marR]	marR		gene_product=[marR]	mar	mar Resistance Protein
123	L14T9_	14	9	DEL	4	U00096	1619547	20	end_position=1619566	gene_name=[marR]	marR		gene_product=[marR]	mar	mar Resistance Protein
124	L11T13	11	13	DEL	4	U00096	1619547	20	end_position=1619566	gene_name=[marR]	marR		gene_product=[marR]	mar	mar Resistance Protein
125	L9T13_	9	13	DEL	5	U00096	1619547	20	end_position=1619566	gene_name=[marR]	marR		gene_product=[marR]	mar	mar Resistance Protein
126	L1T9_S	1	9	DEL	5	U00096	1619547	20	end_position=1619566	gene_name=[marR]	marR		gene_product=[marR]	mar	mar Resistance Protein
127	L1T13_	1	13	SNP	5	U00096	1619707	A	end_position=1619707	gene_name=marA	marA	gene_position=134	gene_product=DNA-binding transcriptional dual regulator MarA	mar	mar Resistance Protein
128	L23T13	23	13	SNP	6	U00096	1619780	C	end_position=1619780	gene_name=marA	marA	gene_position=207	gene_product=DNA-binding transcriptional dual regulator MarA	mar	mar Resistance Protein
129	L13T9_	13	9	SNP	6	U00096	1619793	T	end_position=1619793	gene_name=marA	marA	gene_position=220	gene_product=DNA-binding transcriptional dual regulator MarA	mar	mar Resistance Protein
130	L2T13_	2	13	SNP	6	U00096	1619796	T	end_position=1619796	gene_name=marA	marA	gene_position=223	gene_product=DNA-binding transcriptional dual regulator MarA	mar	mar Resistance Protein
131	L15T13	15	13	SNP	6	U00096	1619817	G	end_position=1619817	gene_name=marA	marA	gene_position=244	gene_product=DNA-binding transcriptional dual regulator MarA	mar	mar Resistance Protein
132	L4T13_	4	13	SNP	4	U00096	1619817	G	end_position=1619817	gene_name=marA	marA	gene_position=244	gene_product=DNA-binding transcriptional dual regulator MarA	mar	mar Resistance Protein
133	L17T13	17	13	SNP	7	U00096	1619847	T	end_position=1619847	gene_name=marA	marA	gene_position=274	gene_product=DNA-binding transcriptional dual regulator MarA	mar	mar Resistance Protein
134	L5T13_	5	13	SNP	5	U00096	1619847	T	end_position=1619847	gene_name=marA	marA	gene_position=274	gene_product=DNA-binding transcriptional dual regulator MarA	mar	mar Resistance Protein
135	L5T9_S	5	9	SNP	5	U00096	1619847	T	end_position=1619847	gene_name=marA	marA	gene_position=274	gene_product=DNA-binding transcriptional dual regulator MarA	mar	mar Resistance Protein
136	L10T13	10	13	SNP	5	U00096	1619930	T	end_position=1619930	gene_name=marA	marA	gene_position=357	gene_product=DNA-binding transcriptional dual regulator MarA	mar	mar Resistance Protein
137	L10T5_	10	5	SNP	5	U00096	1619930	T	end_position=1619930	gene_name=marA	marA	gene_position=357	gene_product=DNA-binding transcriptional dual regulator MarA	mar	mar Resistance Protein
138	L10T9_	10	9	SNP	5	U00096	1619930	T	end_position=1619930	gene_name=marA	marA	gene_position=357	gene_product=DNA-binding transcriptional dual regulator MarA	mar	mar Resistance Protein
139	L15T9_	15	9	DEL	5	U00096	1619943	1	end_position=1619943	gene_name=marA	marA	gene_position=coding (370/384 nt)	gene_product=DNA-binding transcriptional dual regulator MarA	mar	mar Resistance Protein
140	L5T13_	5	13	DEL	6	U00096	1620158	1	end_position=1620158	gene_name=marB	marB	gene_position=coding (170/219 nt)	gene_product=multiple antibiotic resistance protein MarB	mar	mar Resistance Protein
141	L15T13	15	13	DEL	7	U00096	2273843	6203	end_position=2280045	gene_name=[yejA]�[rsuA]	yejA		gene_product=[yejA]	OuterMembrane	Outer Membrane
142	L12T1_	12	1	SNP	5	U00096	2331619	C	end_position=2331619	gene_name=yfaQ/yfaT	yfaQ.yfaT	gene_position=intergenic (-1822/+2717)	gene_product=tandem DUF2300 domain-containing protein YfaQ/DUF1175 domain-containing protein YfaT	Metabolism	Metabolism
143	L12T13	12	13	SNP	6	U00096	2331619	C	end_position=2331619	gene_name=yfaQ/yfaT	yfaQ.yfaT	gene_position=intergenic (-1822/+2717)	gene_product=tandem DUF2300 domain-containing protein YfaQ/DUF1175 domain-containing protein YfaT	Metabolism	Metabolism
144	L12T5_	12	5	SNP	6	U00096	2331619	C	end_position=2331619	gene_name=yfaQ/yfaT	yfaQ.yfaT	gene_position=intergenic (-1822/+2717)	gene_product=tandem DUF2300 domain-containing protein YfaQ/DUF1175 domain-containing protein YfaT	Metabolism	Metabolism
145	L12T9_	12	9	SNP	7	U00096	2331619	C	end_position=2331619	gene_name=yfaQ/yfaT	yfaQ.yfaT	gene_position=intergenic (-1822/+2717)	gene_product=tandem DUF2300 domain-containing protein YfaQ/DUF1175 domain-containing protein YfaT	Metabolism	Metabolism
146	L13T5_	13	5	SNP	6	U00096	2376837	T	end_position=2376837	gene_name=menH	menH	gene_position=756	gene_product=2-succinyl-6-hydroxy-2	Metabolism	Metabolism
147	L19T1_	19	1	SNP	5	U00096	3003248	A	end_position=3003248	gene_name=xdhB	xdhB	gene_position=635	gene_product=putative xanthine dehydrogenase FAD-binding subunit XdhB	Metabolism	Metabolism
148	L18T13	18	13	SNP	6	U00096	3282361	A	end_position=3282361	gene_name=agaS	agaS	gene_position=386	gene_product=putative galactosamine-6-phosphate deaminase/isomerase	Metabolism	Metabolism
149	L4T13_	4	13	DEL	5	U00096	3350557	1	end_position=3350557	gene_name=elbB/arcZ	elbB.arcZ	gene_position=intergenic (-98/-20)	gene_product=low activity glyoxalase ElbB/small regulatory RNA ArcZ	Metabolism	Metabolism
150	L17T13	17	13	SNP	8	U00096	3351340	A	end_position=3351340	gene_name=arcB	arcB	gene_position=1686	gene_product=sensor histidine kinase ArcB	Metabolism	Metabolism
151	L24T13	24	13	SNP	6	U00096	3351384	T	end_position=3351384	gene_name=arcB	arcB	gene_position=1642	gene_product=sensor histidine kinase ArcB	Metabolism	Metabolism
152	L14T1_	14	1	SNP	5	U00096	3378537	A	end_position=3378537	gene_name=rplM	rplM	gene_position=115	gene_product=50S ribosomal subunit protein L13	DNAbinding	Transcription/Translation
153	L13T1_	13	1	SNP	6	U00096	3378537	A	end_position=3378537	gene_name=rplM	rplM	gene_position=115	gene_product=50S ribosomal subunit protein L13	DNAbinding	Transcription/Translation
154	L13T13	13	13	SNP	6	U00096	3378537	A	end_position=3378537	gene_name=rplM	rplM	gene_position=115	gene_product=50S ribosomal subunit protein L13	DNAbinding	Transcription/Translation
155	L13T5_	13	5	SNP	7	U00096	3378537	A	end_position=3378537	gene_name=rplM	rplM	gene_position=115	gene_product=50S ribosomal subunit protein L13	DNAbinding	Transcription/Translation
156	L13T9_	13	9	SNP	7	U00096	3378537	A	end_position=3378537	gene_name=rplM	rplM	gene_position=115	gene_product=50S ribosomal subunit protein L13	DNAbinding	Transcription/Translation
157	L5T13_	5	13	SNP	7	U00096	3451761	G	end_position=3451761	gene_name=rplD	rplD	gene_position=526	gene_product=50S ribosomal subunit protein L4	DNAbinding	Transcription/Translation
158	L17T9_	17	9	SNP	5	U00096	3535621	T	end_position=3535621	gene_name=envZ	envZ	gene_position=248	gene_product=sensor histidine kinase EnvZ	OuterMembrane	Outer Membrane
159	L6T9_S	6	9	SNP	5	U00096	3535621	T	end_position=3535621	gene_name=envZ	envZ	gene_position=248	gene_product=sensor histidine kinase EnvZ	OuterMembrane	Outer Membrane
160	L21T9_	21	9	SNP	10	U00096	3536122	A	end_position=3536122	gene_name=ompR	ompR	gene_position=463	gene_product=DNA-binding transcriptional dual regulator OmpR	OuterMembrane	Outer Membrane
161	L18T13	18	13	SNP	7	U00096	3915681	T	end_position=3915681	gene_name=atpC	atpC	gene_position=292	gene_product=ATP synthase F1 complex subunit epsilon	atpGeneral	ATP Synthase
162	L18T5_	18	5	SNP	6	U00096	3915681	T	end_position=3915681	gene_name=atpC	atpC	gene_position=292	gene_product=ATP synthase F1 complex subunit epsilon	atpGeneral	ATP Synthase
163	L18T9_	18	9	SNP	6	U00096	3915681	T	end_position=3915681	gene_name=atpC	atpC	gene_position=292	gene_product=ATP synthase F1 complex subunit epsilon	atpGeneral	ATP Synthase
164	L15T5_	15	5	DEL	5	U00096	3915710	1	end_position=3915710	gene_name=atpC	atpC	gene_position=coding (263/420 nt)	gene_product=ATP synthase F1 complex subunit epsilon	atpGeneral	ATP Synthase
165	L15T9_	15	9	DEL	6	U00096	3915710	1	end_position=3915710	gene_name=atpC	atpC	gene_position=coding (263/420 nt)	gene_product=ATP synthase F1 complex subunit epsilon	atpGeneral	ATP Synthase
166	L22T13	22	13	DEL	5	U00096	3916040	1	end_position=3916040	gene_name=atpD	atpD	gene_position=coding (1336/1383 nt)	gene_product=ATP synthase F1 complex subunit beta	atpD	ATP Synthase
167	L22T5_	22	5	DEL	5	U00096	3916040	1	end_position=3916040	gene_name=atpD	atpD	gene_position=coding (1336/1383 nt)	gene_product=ATP synthase F1 complex subunit beta	atpD	ATP Synthase
168	L22T9_	22	9	DEL	5	U00096	3916040	1	end_position=3916040	gene_name=atpD	atpD	gene_position=coding (1336/1383 nt)	gene_product=ATP synthase F1 complex subunit beta	atpD	ATP Synthase
169	L17T13	17	13	DEL	9	U00096	3916435	1	end_position=3916435	gene_name=atpD	atpD	gene_position=coding (941/1383 nt)	gene_product=ATP synthase F1 complex subunit beta	atpD	ATP Synthase
170	L17T5_	17	5	DEL	4	U00096	3916435	1	end_position=3916435	gene_name=atpD	atpD	gene_position=coding (941/1383 nt)	gene_product=ATP synthase F1 complex subunit beta	atpD	ATP Synthase
171	L17T9_	17	9	DEL	6	U00096	3916435	1	end_position=3916435	gene_name=atpD	atpD	gene_position=coding (941/1383 nt)	gene_product=ATP synthase F1 complex subunit beta	atpD	ATP Synthase
172	L6T13_	6	13	INS	5	U00096	3916441	C	end_position=3916441	gene_name=atpD	atpD	gene_position=coding (935/1383 nt)	gene_product=ATP synthase F1 complex subunit beta	atpD	ATP Synthase
173	L7T13_	7	13	DEL	6	U00096	3916703	205	end_position=3916907	gene_name=atpD	atpD	gene_position=coding (469-673/1383 nt)	gene_product=ATP synthase F1 complex subunit beta	atpD	ATP Synthase
174	L7T9_S	7	9	DEL	4	U00096	3916703	205	end_position=3916907	gene_name=atpD	atpD	gene_position=coding (469-673/1383 nt)	gene_product=ATP synthase F1 complex subunit beta	atpD	ATP Synthase
175	L24T13	24	13	SNP	7	U00096	3916750	A	end_position=3916750	gene_name=atpD	atpD	gene_position=626	gene_product=ATP synthase F1 complex subunit beta	atpD	ATP Synthase
176	L23T5_	23	5	SNP	5	U00096	3916750	A	end_position=3916750	gene_name=atpD	atpD	gene_position=626	gene_product=ATP synthase F1 complex subunit beta	atpD	ATP Synthase
177	L1T13_	1	13	INS	6	U00096	3916968	CG	end_position=3916968	gene_name=atpD	atpD	gene_position=coding (408/1383 nt)	gene_product=ATP synthase F1 complex subunit beta	atpD	ATP Synthase
178	L1T9_S	1	9	INS	6	U00096	3916968	CG	end_position=3916968	gene_name=atpD	atpD	gene_position=coding (408/1383 nt)	gene_product=ATP synthase F1 complex subunit beta	atpD	ATP Synthase
179	L4T13_	4	13	INS	6	U00096	3919385	AATC	end_position=3919385	gene_name=atpA	atpA	gene_position=coding (473/1542 nt)	gene_product=ATP synthase F1 complex subunit alpha	atpA	ATP Synthase
180	L4T5_S	4	5	INS	5	U00096	3919385	AATC	end_position=3919385	gene_name=atpA	atpA	gene_position=coding (473/1542 nt)	gene_product=ATP synthase F1 complex subunit alpha	atpA	ATP Synthase
181	L4T9_S	4	9	INS	4	U00096	3919385	AATC	end_position=3919385	gene_name=atpA	atpA	gene_position=coding (473/1542 nt)	gene_product=ATP synthase F1 complex subunit alpha	atpA	ATP Synthase
182	L19T13	19	13	DEL	7	U00096	3919546	11	end_position=3919556	gene_name=atpA	atpA	gene_position=coding (302-312/1542 nt)	gene_product=ATP synthase F1 complex subunit alpha	atpA	ATP Synthase
183	L19T5_	19	5	DEL	5	U00096	3919546	11	end_position=3919556	gene_name=atpA	atpA	gene_position=coding (302-312/1542 nt)	gene_product=ATP synthase F1 complex subunit alpha	atpA	ATP Synthase
184	L19T9_	19	9	DEL	7	U00096	3919546	11	end_position=3919556	gene_name=atpA	atpA	gene_position=coding (302-312/1542 nt)	gene_product=ATP synthase F1 complex subunit alpha	atpA	ATP Synthase
185	L10T13	10	13	SNP	6	U00096	3919644	T	end_position=3919644	gene_name=atpA	atpA	gene_position=214	gene_product=ATP synthase F1 complex subunit alpha	atpA	ATP Synthase
186	L10T5_	10	5	SNP	6	U00096	3919644	T	end_position=3919644	gene_name=atpA	atpA	gene_position=214	gene_product=ATP synthase F1 complex subunit alpha	atpA	ATP Synthase
187	L10T9_	10	9	SNP	6	U00096	3919644	T	end_position=3919644	gene_name=atpA	atpA	gene_position=214	gene_product=ATP synthase F1 complex subunit alpha	atpA	ATP Synthase
188	L14T13	14	13	SNP	7	U00096	3919706	A	end_position=3919706	gene_name=atpA	atpA	gene_position=152	gene_product=ATP synthase F1 complex subunit alpha	atpA	ATP Synthase
189	L14T5_	14	5	SNP	4	U00096	3919706	A	end_position=3919706	gene_name=atpA	atpA	gene_position=152	gene_product=ATP synthase F1 complex subunit alpha	atpA	ATP Synthase
190	L14T9_	14	9	SNP	5	U00096	3919706	A	end_position=3919706	gene_name=atpA	atpA	gene_position=152	gene_product=ATP synthase F1 complex subunit alpha	atpA	ATP Synthase
191	L9T13_	9	13	SNP	6	U00096	3920335	A	end_position=3920335	gene_name=atpH	atpH	gene_position=69	gene_product=ATP synthase F1 complex subunit delta	atpGeneral	ATP Synthase
192	L15T13	15	13	DEL	8	U00096	3920367	4	end_position=3920370	gene_name=atpH	atpH	gene_position=coding (34-37/534 nt)	gene_product=ATP synthase F1 complex subunit delta	atpGeneral	ATP Synthase
193	L23T9_	23	9	DEL	5	U00096	3920504	1	end_position=3920504	gene_name=atpF	atpF	gene_position=coding (385/471 nt)	gene_product=ATP synthase Fo complex subunit b	atpGeneral	ATP Synthase
194	L11T13	11	13	DEL	5	U00096	3920645	159	end_position=3920803	gene_name=atpF	atpF	gene_position=coding (86-244/471 nt)	gene_product=ATP synthase Fo complex subunit b	atpGeneral	ATP Synthase
195	L11T5_	11	5	DEL	4	U00096	3920645	159	end_position=3920803	gene_name=atpF	atpF	gene_position=coding (86-244/471 nt)	gene_product=ATP synthase Fo complex subunit b	atpGeneral	ATP Synthase
196	L11T9_	11	9	DEL	5	U00096	3920645	159	end_position=3920803	gene_name=atpF	atpF	gene_position=coding (86-244/471 nt)	gene_product=ATP synthase Fo complex subunit b	atpGeneral	ATP Synthase
197	L3T13_	3	13	DEL	5	U00096	3921163	92	end_position=3921254	gene_name=[atpE]�[atpB]	atpE		gene_product=[atpE]	atpGeneral	ATP Synthase
198	L3T5_S	3	5	DEL	4	U00096	3921163	92	end_position=3921254	gene_name=[atpE]�[atpB]	atpE		gene_product=[atpE]	atpGeneral	ATP Synthase
199	L3T9_S	3	9	DEL	5	U00096	3921163	92	end_position=3921254	gene_name=[atpE]�[atpB]	atpE		gene_product=[atpE]	atpGeneral	ATP Synthase
200	L2T9_S	2	9	DEL	5	U00096	3921163	92	end_position=3921254	gene_name=[atpE]�[atpB]	atpE		gene_product=[atpE]	atpGeneral	ATP Synthase
201	L9T5_S	9	5	DEL	4	U00096	3921616	1	end_position=3921616	gene_name=atpB	atpB	gene_position=coding (436/816 nt)	gene_product=ATP synthase Fo complex subunit a	atpGeneral	ATP Synthase
202	L9T9_S	9	9	DEL	4	U00096	3921616	1	end_position=3921616	gene_name=atpB	atpB	gene_position=coding (436/816 nt)	gene_product=ATP synthase Fo complex subunit a	atpGeneral	ATP Synthase
203	L2T13_	2	13	SNP	7	U00096	4185545	T	end_position=4185545	gene_name=rpoC	rpoC	gene_position=196	gene_product=RNA polymerase subunit beta'	DNAbinding	Transcription/Translation
204	L4T9_S	4	9	SNP	5	U00096	4273851	A	end_position=4273851	gene_name=uvrA	uvrA	gene_position=21	gene_product=excision nuclease subunit A	DNAbinding	Transcription/Translation
205	L13T13	13	13	SNP	7	U00096	4274123	T	end_position=4274123	gene_name=uvrA/ssb	uvrA.ssb	gene_position=intergenic (-252/-2)	gene_product=excision nuclease subunit A/ssDNA-binding protein	DNAbinding	Transcription/Translation
206	L20T13	20	13	DEL	7	U00096	4274135	2	end_position=4274136	gene_name=ssb	ssb	gene_position=coding (11-12/537 nt)	gene_product=ssDNA-binding protein	DNAbinding	Transcription/Translation
207	L3T9_S	3	9	SNP	6	U00096	4555174	T	end_position=4555174	gene_name=uxuR	uxuR	gene_position=599	gene_product=DNA-binding transcriptional repressor UxuR	DNAbinding	Transcription/Translation
208	L16T13	16	13	SNP	6	U00096	4630811	T	end_position=4630811	gene_name=slt	slt	gene_position=79	gene_product=soluble lytic murein transglycosylase	slt	slt Degradation Enzyme
209	L16T5_	16	5	SNP	5	U00096	4630811	T	end_position=4630811	gene_name=slt	slt	gene_position=79	gene_product=soluble lytic murein transglycosylase	slt	slt Degradation Enzyme
210	L16T9_	16	9	SNP	5	U00096	4630811	T	end_position=4630811	gene_name=slt	slt	gene_position=79	gene_product=soluble lytic murein transglycosylase	slt	slt Degradation Enzyme
211	L22T13	22	13	SNP	6	U00096	4631077	T	end_position=4631077	gene_name=slt	slt	gene_position=345	gene_product=soluble lytic murein transglycosylase	slt	slt Degradation Enzyme
212	L22T5_	22	5	SNP	6	U00096	4631077	T	end_position=4631077	gene_name=slt	slt	gene_position=345	gene_product=soluble lytic murein transglycosylase	slt	slt Degradation Enzyme
213	L22T9_	22	9	SNP	6	U00096	4631077	T	end_position=4631077	gene_name=slt	slt	gene_position=345	gene_product=soluble lytic murein transglycosylase	slt	slt Degradation Enzyme
214	L6T13_	6	13	SNP	6	U00096	4631077	T	end_position=4631077	gene_name=slt	slt	gene_position=345	gene_product=soluble lytic murein transglycosylase	slt	slt Degradation Enzyme
215	L18T13	18	13	SNP	8	U00096	4631078	T	end_position=4631078	gene_name=slt	slt	gene_position=346	gene_product=soluble lytic murein transglycosylase	slt	slt Degradation Enzyme
216	L18T9_	18	9	SNP	7	U00096	4631078	T	end_position=4631078	gene_name=slt	slt	gene_position=346	gene_product=soluble lytic murein transglycosylase	slt	slt Degradation Enzyme
217	L8T13_	8	13	SNP	5	U00096	4631335	T	end_position=4631335	gene_name=slt	slt	gene_position=603	gene_product=soluble lytic murein transglycosylase	slt	slt Degradation Enzyme
218	L8T5_S	8	5	SNP	5	U00096	4631335	T	end_position=4631335	gene_name=slt	slt	gene_position=603	gene_product=soluble lytic murein transglycosylase	slt	slt Degradation Enzyme
219	L8T9_S	8	9	SNP	5	U00096	4631335	T	end_position=4631335	gene_name=slt	slt	gene_position=603	gene_product=soluble lytic murein transglycosylase	slt	slt Degradation Enzyme
220	L22T13	22	13	INS	7	U00096	4636467	ATAGCCTTCCGC	end_position=4636467	gene_name=creB	creB	gene_position=coding (461/690 nt)	gene_product=DNA-binding transcriptional regulator CreB	DNAbinding	Transcription/Translation
