## Supplemental Tables 1 and 2 for "Decreased thermal tolerance as a trade-off of antibiotic resistance"

### Sheet: Sheet1
Table S1: Mixed Effects Regression for Competition Experiment Trade-offs by Temperature
Random Effects:
	Estimated SD	Residual
mCherry Strain	0.194237	0.474144
Fixed Effects:
	Estimate	Std.Error	t-value	p-value	Notes
Intercept	0.0139921	0.118809	0.117769	0.9063
lineageL2	-0.0133627	0.168021	-0.07953	0.9368
lineageL3	0.0443349	0.168021	0.263865	0.7926
lineageL4	-0.10848	0.168021	-0.645629	0.5206
lineageL5	-0.119834	0.168021	-0.713208	0.478
lineageL6	-0.0369987	0.168021	-0.220202	0.8263
lineageL7	-0.0248511	0.168021	-0.147904	0.8828
lineageL8	-0.0235083	0.168021	-0.139912	0.8891
lineageL9	-0.125881	0.168021	-0.749194	0.4562
lineageL10	-0.204026	0.168021	-1.21429	0.2286
lineageL11	-0.186259	0.168021	-1.10854	0.2713
lineageL12	-0.0934626	0.168021	-0.556254	0.5798
lineageL13	-0.194002	0.168021	-1.15463	0.2521
lineageL14	-0.322908	0.168021	-1.92182	0.0586
lineageL15	-0.13803	0.168021	-0.821502	0.4141
lineageL16	-0.385701	0.168021	-2.29554	0.0246
lineageL17	-0.0894763	0.168021	-0.532529	0.596
lineageL18	-0.0367508	0.168021	-0.218727	0.8275
lineageL19	0.0238129	0.168021	0.141725	0.8877
lineageL20	-0.0909594	0.168021	-0.541356	0.5899
lineageL21	0.0256128	0.168021	0.152438	0.8793
lineageL22	-0.151855	0.168021	-0.903784	0.3691
lineageL23	-0.0930184	0.168021	-0.55361	0.5816
lineageL24	-0.0020021	0.168021	-0.011916	0.9905
Resistance Difference	-0.0275225	0.0121001	-2.27457	0.023	For interaction terms, the "baseline" estimate corresponds to the value for lineage 1, and interaction terms indicate the deviation of lineage-specific effects from the effects of the baseline estimate
lineageL2*Resistance Difference	-0.0013618	0.0171121	-0.079579	0.9366
lineageL3*Resistance Difference	0.0002956	0.0171121	0.017272	0.9862
lineageL4*Resistance Difference	-0.0259598	0.0171121	-1.51704	0.1294
lineageL5*Resistance Difference	-0.0233874	0.0171121	-1.36671	0.1718
lineageL6*Resistance Difference	0.0257383	0.0171121	1.50409	0.1327
lineageL7*Resistance Difference	0.0038488	0.0171121	0.224914	0.8221
lineageL8*Resistance Difference	0.0038834	0.0171121	0.226937	0.8205
lineageL9*Resistance Difference	-0.0414413	0.0171121	-2.42175	0.0155
lineageL10*Resistance Difference	-0.0324956	0.0171121	-1.89898	0.0577
lineageL11*Resistance Difference	-0.0533374	0.0171121	-3.11693	0.0018
lineageL12*Resistance Difference	-0.0053092	0.0171121	-0.310261	0.7564
lineageL13*Resistance Difference	0.0013781	0.0171121	0.080534	0.9358
lineageL14*Resistance Difference	-0.103853	0.0171121	-6.06896	0
lineageL15*Resistance Difference	-0.050417	0.0171121	-2.94627	0.0032
lineageL16*Resistance Difference	-0.110311	0.0171121	-6.44637	0
lineageL17*Resistance Difference	-0.0187564	0.0171121	-1.09609	0.2731
lineageL18*Resistance Difference	0.0209606	0.0171121	1.2249	0.2207
lineageL19*Resistance Difference	0.0303624	0.0171121	1.77432	0.0761
lineageL20*Resistance Difference	-0.0227952	0.0171121	-1.33211	0.1829
lineageL21*Resistance Difference	0.0141353	0.0171121	0.826038	0.4088
lineageL22*Resistance Difference	0.0020351	0.0171121	0.118928	0.9053
lineageL23*Resistance Difference	-0.0290196	0.0171121	-1.69585	0.09
lineageL24*Resistance Difference	-0.0120661	0.0171121	-0.705116	0.4808
32C	0.0072601	0.0967842	0.075013	0.9402
lineageL2*32C	-0.008844	0.136874	-0.064615	0.9485	The "baseline" estimate for these interactions is the entry for 32C
lineageL3*32C	-0.0605566	0.136874	-0.442428	0.6582
lineageL4*32C	0.0057085	0.136874	0.041706	0.9667
lineageL5*32C	-0.0277513	0.136874	-0.202751	0.8393
lineageL6*32C	0.0240809	0.136874	0.175935	0.8604
lineageL7*32C	-0.0405336	0.136874	-0.296139	0.7671
lineageL8*32C	0.0091023	0.136874	0.066501	0.947
lineageL9*32C	0.0220767	0.136874	0.161293	0.8719
lineageL10*32C	0.0299687	0.136874	0.218952	0.8267
lineageL11*32C	0.0363171	0.136874	0.265333	0.7908
lineageL12*32C	0.024267	0.136874	0.177295	0.8593
lineageL13*32C	0.0168328	0.136874	0.122981	0.9021
lineageL14*32C	0.0251106	0.136874	0.183458	0.8544
lineageL15*32C	0.0310002	0.136874	0.226488	0.8208
lineageL16*32C	-0.0767895	0.136874	-0.561025	0.5748
lineageL17*32C	-0.0054262	0.136874	-0.039644	0.9684
lineageL18*32C	0.0052333	0.136874	0.038235	0.9695
lineageL19*32C	0.0113805	0.136874	0.083146	0.9337
lineageL20*32C	-0.0547154	0.136874	-0.399751	0.6894
lineageL21*32C	-0.0670921	0.136874	-0.490176	0.624
lineageL22*32C	0.0311039	0.136874	0.227246	0.8202
lineageL23*32C	0.023271	0.136874	0.170018	0.865
lineageL24*32C	-0.0167127	0.136874	-0.122103	0.9028
42C	0.49836	0.0967842	5.14919	0
lineageL2*42C	-0.839962	0.136874	-6.13677	0	The "baseline" estimate for these interaction terms is the entry for 42C
lineageL3*42C	-0.323136	0.136874	-2.36083	0.0183
lineageL4*42C	-0.530876	0.136874	-3.87859	0.0001
lineageL5*42C	-0.467782	0.136874	-3.41762	0.0006
lineageL6*42C	-0.492258	0.136874	-3.59644	0.0003
lineageL7*42C	-0.364528	0.136874	-2.66324	0.0078
lineageL8*42C	-0.480173	0.136874	-3.50815	0.0005
lineageL9*42C	-0.266118	0.136874	-1.94426	0.052
lineageL10*42C	-0.723005	0.136874	-5.28228	0
lineageL11*42C	-0.473962	0.136874	-3.46277	0.0005
lineageL12*42C	-0.414915	0.136874	-3.03138	0.0025
lineageL13*42C	-0.401087	0.136874	-2.93034	0.0034
lineageL14*42C	-0.413663	0.136874	-3.02223	0.0025
lineageL15*42C	-0.588694	0.136874	-4.301	0
lineageL16*42C	-0.0615765	0.136874	-0.449879	0.6528
lineageL17*42C	-0.2845	0.136874	-2.07856	0.0377
lineageL18*42C	-0.418641	0.136874	-3.05859	0.0022
lineageL19*42C	-0.351448	0.136874	-2.56768	0.0103
lineageL20*42C	-0.71138	0.136874	-5.19735	0
lineageL21*42C	-0.646396	0.136874	-4.72257	0
lineageL22*42C	-0.257806	0.136874	-1.88353	0.0597
lineageL23*42C	-0.0637304	0.136874	-0.465615	0.6415
lineageL24*42C	-0.215863	0.136874	-1.5771	0.1149
Resistance Difference*32C	-0.0048346	0.0153029	-0.315925	0.7521	The interaction terms here indicate the difference in slope of Resistance Difference at 32 among lineages
lineageL2*Resistance Difference*32C	0.0081054	0.0216416	0.37453	0.708	Significance values default to testing whether lineages are different from one another; however, it is possible
lineageL3*Resistance Difference*32C	0.0152823	0.0216416	0.706152	0.4801	to calculate whether interactions are different from zero by adding together the baseline estimate and the
lineageL4*Resistance Difference*32C	0.005361	0.0216416	0.247718	0.8044	interaction estimate and dividing by the appropriate standard error to yield the number of t-values away from zero
lineageL5*Resistance Difference*32C	0.0079938	0.0216416	0.36937	0.7119
lineageL6*Resistance Difference*32C	0.0130226	0.0216416	0.601737	0.5474
lineageL7*Resistance Difference*32C	-0.0008252	0.0216416	-0.03813	0.9696
lineageL8*Resistance Difference*32C	0.0107836	0.0216416	0.498281	0.6183
lineageL9*Resistance Difference*32C	0.0141571	0.0216416	0.654162	0.5131
lineageL10*Resistance Difference*32C	0.0161055	0.0216416	0.744189	0.4568
lineageL11*Resistance Difference*32C	0.0180056	0.0216416	0.83199	0.4055
lineageL12*Resistance Difference*32C	0.0092137	0.0216416	0.425741	0.6703
lineageL13*Resistance Difference*32C	0.009691	0.0216416	0.447795	0.6543
lineageL14*Resistance Difference*32C	0.0323639	0.0216416	1.49545	0.1349
lineageL15*Resistance Difference*32C	0.0248187	0.0216416	1.1468	0.2515
lineageL16*Resistance Difference*32C	-0.0049841	0.0216416	-0.230302	0.8179
lineageL17*Resistance Difference*32C	0.007991	0.0216416	0.369241	0.712
lineageL18*Resistance Difference*32C	0.0118302	0.0216416	0.546641	0.5847
lineageL19*Resistance Difference*32C	-0.0011128	0.0216416	-0.05142	0.959
lineageL20*Resistance Difference*32C	0.0039757	0.0216416	0.183707	0.8543
lineageL21*Resistance Difference*32C	0.0142184	0.0216416	0.656993	0.5112
lineageL22*Resistance Difference*32C	0.025437	0.0216416	1.17538	0.2399
lineageL23*Resistance Difference*32C	-0.0002875	0.0216416	-0.013286	0.9894
lineageL24*Resistance Difference*32C	9.59e-05	0.0216416	0.004431	0.9965
Resistance Difference*42C	-0.0404093	0.0153029	-2.64063	0.0083	The interaction terms here indicate the difference in slope of Resistance Difference at 42 among lineages
lineageL2*Resistance Difference*42C	-0.0276632	0.0216416	-1.27824	0.2013
lineageL3*Resistance Difference*42C	0.0518946	0.0216416	2.39791	0.0165
lineageL4*Resistance Difference*42C	0.0278965	0.0216416	1.28902	0.1975
lineageL5*Resistance Difference*42C	0.0484481	0.0216416	2.23866	0.0252
lineageL6*Resistance Difference*42C	0.0199662	0.0216416	0.922583	0.3563
lineageL7*Resistance Difference*42C	-0.0323116	0.0216416	-1.49303	0.1355
lineageL8*Resistance Difference*42C	0.0921877	0.0216416	4.25974	0
lineageL9*Resistance Difference*42C	0.0431695	0.0216416	1.99474	0.0462
lineageL10*Resistance Difference*42C	-0.0536393	0.0216416	-2.47852	0.0132
lineageL11*Resistance Difference*42C	-0.0188918	0.0216416	-0.872941	0.3828
lineageL12*Resistance Difference*42C	0.0668359	0.0216416	3.0883	0.002
lineageL13*Resistance Difference*42C	0.0085389	0.0216416	0.39456	0.6932
lineageL14*Resistance Difference*42C	0.0224718	0.0216416	1.03836	0.2992
lineageL15*Resistance Difference*42C	0.0021326	0.0216416	0.09854	0.9215
lineageL16*Resistance Difference*42C	0.11735	0.0216416	5.42242	0
lineageL17*Resistance Difference*42C	0.074634	0.0216416	3.44863	0.0006
lineageL18*Resistance Difference*42C	-0.0425826	0.0216416	-1.96763	0.0492
lineageL19*Resistance Difference*42C	-0.0722937	0.0216416	-3.3405	0.0008
lineageL20*Resistance Difference*42C	-0.0861812	0.0216416	-3.9822	0.0001
lineageL21*Resistance Difference*42C	-0.0410708	0.0216416	-1.89777	0.0578
lineageL22*Resistance Difference*42C	-0.0098095	0.0216416	-0.453271	0.6504
lineageL23*Resistance Difference*42C	0.0722445	0.0216416	3.33822	0.0009
lineageL24*Resistance Difference*42C	0.0568636	0.0216416	2.62751	0.0086

### Sheet: Sheet2
Table S2: Linear Model for Estimates of Gene Effects at Different Temperatures
Variables:
	Estimate	Std.Error	t-value	p value	Notes
Intercept	0.013992	0.067911	0.206	0.836775
Difference In yahF	-0.395335	0.12985	-3.045	0.002349	These estimates are for genes at 37C, and interaction effects for other temperatures appear lower in the table
Difference In araD	0.906001	0.195464	4.635	3.71e-06
Difference In yaiO	0.2117	0.183732	1.152	0.249314
Difference In acrB	-0.211734	0.060405	-3.505	0.000462
Difference In acrA	-0.174527	0.084765	-2.059	0.039578
Difference In acrR	0.293594	0.209952	1.398	0.162092
Difference In acrR.mscK	-0.292036	0.209277	-1.395	0.162974
Difference In mscK	0.11843	0.081043	1.461	0.144022
Difference In mdfA	-0.254817	0.041758	-6.102	1.17e-09
Difference In ompF	-0.175145	0.080969	-2.163	0.030605
Difference In opgH	0.121235	0.142799	0.849	0.395949
Difference In icd.ymfD	-0.124635	0.067911	-1.835	0.066554
Difference In lomR	-0.214317	0.249488	-0.859	0.39039
Difference In paaC	0.11342	0.135821	0.835	0.403742
Difference In dgcF	0.293333	0.126645	2.316	0.02061
Difference In marR	-0.588599	0.071636	-8.217	2.98e-16
Difference In marA	-0.443753	0.054879	-8.086	8.59e-16
Difference In marB	-0.112932	0.116777	-0.967	0.333575
Difference In menH	-0.927659	0.120783	-7.68	2.08e-14
Difference In agaS	0.133519	0.121455	1.099	0.271704
Difference In elbB.arcZ	0.292514	0.146489	1.997	0.045926
Difference In arcB	-0.231822	0.133132	-1.741	0.081725
Difference In rplM	-0.200851	0.202504	-0.992	0.32135
Difference In envZ	0.110789	0.088796	1.248	0.212238
Difference In ompR	0.006129	0.135821	0.045	0.964009
Difference In atpC	0.104471	0.094744	1.103	0.270253
Difference In atpD	0.101505	0.049702	2.042	0.041204
Difference In atpA	-0.433149	0.135821	-3.189	0.001441
Difference In atpH	0.225415	0.159124	1.417	0.156695
Difference In atpF	-0.40127	0.087523	-4.585	4.72e-06
Difference In atpE	-0.113026	0.083826	-1.348	0.177643
Difference In atpB	-0.177794	0.117625	-1.512	0.130748
Difference In uvrA.ssb	-0.680694	0.120783	-5.636	1.89e-08
Difference In ssb	-0.380065	0.131321	-2.894	0.003827
Difference In uxuR	0.052949	0.141355	0.375	0.707996
Difference In slt	-0.169613	0.063393	-2.676	0.007498
Difference In creB	-0.237244	0.114372	-2.074	0.038128
lineageL2	-0.013363	0.09604	-0.139	0.88935
lineageL3	0.044335	0.09604	0.462	0.644378
lineageL4	-0.108479	0.09604	-1.13	0.25876
lineageL5	-0.119834	0.09604	-1.248	0.212211
lineageL6	-0.036999	0.09604	-0.385	0.700083
lineageL7	-0.024851	0.09604	-0.259	0.795839
lineageL8	-0.023508	0.09604	-0.245	0.806645
lineageL9	-0.125881	0.09604	-1.311	0.190048
lineageL10	-0.204026	0.09604	-2.124	0.033713
lineageL11	-0.186259	0.09604	-1.939	0.05254
lineageL12	-0.093463	0.09604	-0.973	0.330544
lineageL13	-0.194002	0.09604	-2.02	0.043464
lineageL14	-0.322907	0.09604	-3.362	0.000782
lineageL15	-0.13803	0.09604	-1.437	0.150753
lineageL16	-0.385701	0.09604	-4.016	6.05e-05
lineageL17	-0.089476	0.09604	-0.932	0.351583
lineageL18	-0.036751	0.09604	-0.383	0.701996
lineageL19	0.023813	0.09604	0.248	0.804191
lineageL20	-0.090959	0.09604	-0.947	0.343658
lineageL21	0.025613	0.09604	0.267	0.789725
lineageL22	-0.151855	0.09604	-1.581	0.113937
lineageL23	-0.093018	0.09604	-0.969	0.332848
lineageL24	-0.002002	0.09604	-0.021	0.983369
32C	0.00726	0.09604	0.076	0.939746
42C	0.49836	0.09604	5.189	2.24e-07
32C*Difference In yahF	0.157565	0.183636	0.858	0.390939
42C*Difference In yahF	-0.363726	0.183636	-1.981	0.047709
32C*Difference In araD	-0.056184	0.276428	-0.203	0.838953
42C*Difference In araD	1.09707	0.276428	3.969	7.38e-05
32C*Difference In yaiO	0.110335	0.259836	0.425	0.671131
42C*Difference In yaiO	-0.600825	0.259836	-2.312	0.020822
32C*Difference In acrB	-0.097432	0.085426	-1.141	0.254142
42C*Difference In acrB	0.480599	0.085426	5.626	2e-08
32C*Difference In acrA	-0.002948	0.119876	-0.025	0.980381
42C*Difference In acrA	0.2733	0.119876	2.28	0.022681
32C*Difference In acrR	0.089685	0.296917	0.302	0.76263
42C*Difference In acrR	-0.85588	0.296917	-2.883	0.00397
32C*Difference In acrR.mscK	-0.015627	0.295963	-0.053	0.957894
42C*Difference In acrR.mscK	1.35505	0.295963	4.578	4.86e-06
32C*Difference In mscK	0.053788	0.114612	0.469	0.638883
42C*Difference In mscK	-0.717551	0.114612	-6.261	4.33e-10
32C*Difference In mdfA	-0.035225	0.059055	-0.596	0.550891
42C*Difference In mdfA	0.110124	0.059055	1.865	0.062302
32C*Difference In ompF	0.024987	0.114508	0.218	0.827279
42C*Difference In ompF	0.38321	0.114508	3.347	0.000827
32C*Difference In opgH	-0.142636	0.201948	-0.706	0.480051
42C*Difference In opgH	-1.3307	0.201948	-6.589	5.13e-11
32C*Difference In icd.ymfD	0.059666	0.09604	0.621	0.534472
42C*Difference In icd.ymfD	-0.273174	0.09604	-2.844	0.004477
32C*Difference In lomR	-0.091961	0.35283	-0.261	0.794388
42C*Difference In lomR	2.37805	0.35283	6.74	1.87e-11
32C*Difference In paaC	0.020827	0.19208	0.108	0.91366
42C*Difference In paaC	0.427677	0.19208	2.227	0.026045
32C*Difference In dgcF	0.02051	0.179103	0.115	0.908837
42C*Difference In dgcF	-1.30688	0.179103	-7.297	3.68e-13
32C*Difference In marR	0.079913	0.101309	0.789	0.430281
42C*Difference In marR	0.055014	0.101309	0.543	0.587141
32C*Difference In marA	0.038879	0.07761	0.501	0.61644
42C*Difference In marA	-0.232884	0.07761	-3.001	0.002714
32C*Difference In marB	0.067255	0.165147	0.407	0.683857
42C*Difference In marB	0.020443	0.165147	0.124	0.901493
32C*Difference In menH	0.249364	0.170813	1.46	0.144423
42C*Difference In menH	-0.236159	0.170813	-1.383	0.166893
32C*Difference In agaS	-0.008034	0.171763	-0.047	0.962695
42C*Difference In agaS	-0.752507	0.171763	-4.381	1.22e-05
32C*Difference In elbB.arcZ	-0.006823	0.207167	-0.033	0.973729
42C*Difference In elbB.arcZ	-0.409115	0.207167	-1.975	0.048374
32C*Difference In arcB	-0.016001	0.188277	-0.085	0.932277
42C*Difference In arcB	0.231211	0.188277	1.228	0.219522
32C*Difference In rplM	-0.09443	0.286383	-0.33	0.741623
42C*Difference In rplM	0.486714	0.286383	1.7	0.089317
32C*Difference In envZ	0.151615	0.125577	1.207	0.227387
42C*Difference In envZ	-0.23283	0.125577	-1.854	0.063817
32C*Difference In ompR	0.02702	0.19208	0.141	0.888138
42C*Difference In ompR	0.356139	0.19208	1.854	0.063813
32C*Difference In atpC	0.001502	0.133989	0.011	0.991055
42C*Difference In atpC	-0.03296	0.133989	-0.246	0.805704
32C*Difference In atpD	-0.003377	0.070289	-0.048	0.961678
42C*Difference In atpD	-0.527504	0.070289	-7.505	7.89e-14
32C*Difference In atpA	-0.018094	0.19208	-0.094	0.924955
42C*Difference In atpA	0.61772	0.19208	3.216	0.001313
32C*Difference In atpH	0.053852	0.225035	0.239	0.810885
42C*Difference In atpH	-0.451866	0.225035	-2.008	0.044728
32C*Difference In atpF	-0.011011	0.123777	-0.089	0.929119
42C*Difference In atpF	-0.068747	0.123777	-0.555	0.578649
32C*Difference In atpE	0.076196	0.118548	0.643	0.520432
42C*Difference In atpE	0.214145	0.118548	1.806	0.070947
32C*Difference In atpB	-0.022221	0.166346	-0.134	0.893738
42C*Difference In atpB	-0.672049	0.166346	-4.04	5.47e-05
32C*Difference In uvrA.ssb	0.134312	0.170813	0.786	0.431741
42C*Difference In uvrA.ssb	-0.768312	0.170813	-4.498	7.1e-06
32C*Difference In ssb	-0.033351	0.185716	-0.18	0.857494
42C*Difference In ssb	-0.868972	0.185716	-4.679	3e-06
32C*Difference In uxuR	0.008318	0.199906	0.042	0.966814
42C*Difference In uxuR	-0.336687	0.199906	-1.684	0.092234
32C*Difference In slt	0.083002	0.089652	0.926	0.354605
42C*Difference In slt	0.088579	0.089652	0.988	0.323209
32C*Difference In creB	0.033919	0.161747	0.21	0.833911
42C*Difference In creB	1.25832	0.161747	7.78	9.68e-15
32C*lineageL2	-0.008844	0.135821	-0.065	0.948086
42C*lineageL2	-0.839962	0.135821	-6.184	7.01e-10
32C*lineageL3	-0.060557	0.135821	-0.446	0.655731
42C*lineageL3	-0.323136	0.135821	-2.379	0.017411
32C*lineageL4	0.005708	0.135821	0.042	0.966478
42C*lineageL4	-0.530876	0.135821	-3.909	9.47e-05
32C*lineageL5	-0.027751	0.135821	-0.204	0.838114
42C*lineageL5	-0.467782	0.135821	-3.444	0.00058
32C*lineageL6	0.024081	0.135821	0.177	0.859285
42C*lineageL6	-0.492258	0.135821	-3.624	0.000294
32C*lineageL7	-0.040534	0.135821	-0.298	0.765391
42C*lineageL7	-0.364528	0.135821	-2.684	0.007314
32C*lineageL8	0.009102	0.135821	0.067	0.946573
42C*lineageL8	-0.480173	0.135821	-3.535	0.000413
32C*lineageL9	0.022077	0.135821	0.163	0.870889
42C*lineageL9	-0.266117	0.135821	-1.959	0.05016
32C*lineageL10	0.029969	0.135821	0.221	0.82538
42C*lineageL10	-0.723005	0.135821	-5.323	1.09e-07
32C*lineageL11	0.036317	0.135821	0.267	0.789187
42C*lineageL11	-0.473962	0.135821	-3.49	0.00049
32C*lineageL12	0.024267	0.135821	0.179	0.858209
42C*lineageL12	-0.414915	0.135821	-3.055	0.00227
32C*lineageL13	0.016833	0.135821	0.124	0.901375
42C*lineageL13	-0.401087	0.135821	-2.953	0.003169
32C*lineageL14	0.025111	0.135821	0.185	0.853335
42C*lineageL14	-0.413663	0.135821	-3.046	0.00234
32C*lineageL15	0.031	0.135821	0.228	0.819472
42C*lineageL15	-0.588694	0.135821	-4.334	1.51e-05
32C*lineageL16	-0.07679	0.135821	-0.565	0.571859
42C*lineageL16	-0.061577	0.135821	-0.453	0.650316
32C*lineageL17	-0.005426	0.135821	-0.04	0.968135
42C*lineageL17	-0.2845	0.135821	-2.095	0.036277
32C*lineageL18	0.005233	0.135821	0.039	0.969267
42C*lineageL18	-0.418641	0.135821	-3.082	0.002071
32C*lineageL19	0.01138	0.135821	0.084	0.933228
42C*lineageL19	-0.351448	0.135821	-2.588	0.009708
32C*lineageL20	-0.054715	0.135821	-0.403	0.687086
42C*lineageL20	-0.71138	0.135821	-5.238	1.73e-07
32C*lineageL21	-0.067092	0.135821	-0.494	0.621358
42C*lineageL21	-0.646396	0.135821	-4.759	2.03e-06
32C*lineageL22	0.031104	0.135821	0.229	0.818878
42C*lineageL22	-0.257806	0.135821	-1.898	0.057767
32C*lineageL23	0.023271	0.135821	0.171	0.863971
42C*lineageL23	-0.06373	0.135821	-0.469	0.638942
32C*lineageL24	-0.016713	0.135821	-0.123	0.902075
42C*lineageL24	-0.215863	0.135821	-1.589	0.112085
